# Unique Transcription Factor Functions Regulate Epigenetic and Transcriptional Dynamics During Cardiac Reprogramming

**DOI:** 10.1101/642900

**Authors:** Nicole R. Stone, Casey A. Gifford, Reuben Thomas, Karishma J. B. Pratt, Kaitlen Samse-Knapp, Tamer M. A. Mohamed, Ethan M. Radzinsky, Amelia Schricker, Pengzhi Yu, Kathryn N. Ivey, Katherine S. Pollard, Deepak Srivastava

**Author notes:** Correspondence to: Deepak Srivastava Gladstone Institutes, 1650 Owens St., San Francisco, CA 94158, Katherine S. Pollard Gladstone Institutes 1650 Owens St., San Francisco, CA 94158. co-first authors (Nicole R. Stone, Casey A. Gifford).

## Abstract

Direct lineage conversion, whereby a somatic cell assumes a new cellular identity, can be driven by ectopic expression of combinations of lineage-enriched transcription factors. To determine the molecular mechanisms by which expression of Gata4, Mef2c, and Tbx5 (GMT) induces direct reprogramming from a cardiac fibroblast toward an induced cardiomyocyte, we performed a comprehensive transcriptomic and epigenomic interrogation of the reprogramming process. Single cell RNA sequencing indicated that a reprogramming trajectory was acquired within 48 hours of GMT introduction, did not require cell division, and was limited mainly by successful expression of GMT. Evaluation of chromatin accessibility by ATAC-seq supported the expression dynamics and revealed widespread chromatin remodeling at early stages of the reprogramming process. Chromatin immunoprecipitation followed by sequencing of each factor alone or in combinations revealed that GMT bind DNA individually and in combination, and that ectopic expression of either Mef2c or Tbx5 is sufficient in some contexts to increase accessibility. We also find evidence for cooperative facilitation and refinement of each factor’s binding in a combinatorial setting. A random-forest classifier that integrated the observed gene expression dynamics with regions of dynamic chromatin accessibility suggested Tbx5 binding is a primary driver of gene expression changes and revealed additional transcription factor motifs co-segregating with reprogramming factor motifs, suggesting new factors that may be involved in the reprogramming process. These results begin to explain the mechanisms by which transcription factors normally expressed in multiple germ layers can function combinatorially to direct lineage conversion.
