## Supplemental Table 6 for "Unique Transcription Factor Functions Regulate Epigenetic and Transcriptional Dynamics During Cardiac Reprogramming"

Cluster #	GO biological process term	p-value	FDR
1	protein localization to cell surface	9.01E-16	9.06E-12
1	dihydrofolate metabolic process	3.26E-13	1.09E-09
1	'de novo' IMP biosynthetic process	3.33E-12	6.71E-09
1	brainstem development	1.68E-10	1.88E-07
1	negative regulation of membrane protein ectodomain proteolysis	5.77E-10	5.28E-07
1	regulation of membrane protein ectodomain proteolysis	1.07E-09	8.97E-07
1	IMP biosynthetic process	3.80E-09	2.54834E-06
1	tetrahydrofolate biosynthetic process	8.22E-08	4.58957E-05
1	cerebellum development	1.73E-07	8.26921E-05
1	regeneration	4.25E-07	0.000177935
1	metencephalon development	8.61E-07	0.000333056
1	mesoderm development	1.21259E-06	0.000451623
1	pallium development	1.53045E-06	0.000513006
1	tetrahydrofolate metabolic process	2.6321E-06	0.000802072
1	folic acid-containing compound biosynthetic process	3.05517E-06	0.00090361
1	organ regeneration	4.1057E-06	0.001179626
1	folic acid-containing compound metabolic process	9.52992E-06	0.002521918
1	protein folding	1.3612E-05	0.003338602
1	signal release	3.1222E-05	0.006541013
1	neurotransmitter secretion	3.59289E-05	0.007226014
1	pteridine-containing compound biosynthetic process	0.000040954	0.007919874
1	cerebral cortex development	4.17522E-05	0.007921893
1	post-embryonic development	4.91896E-05	0.009160202
1	blood vessel maturation	6.99997E-05	0.011539614
1	lipoprotein catabolic process	6.99997E-05	0.011539614
1	prostaglandin metabolic process	8.31455E-05	0.012668352
1	negative regulation of protein processing	0.000122842	0.01816609
1	response to estradiol stimulus	0.000123059	0.017934541
1	somatotropin secreting cell differentiation	0.000130297	0.018718037
1	somatotropin secreting cell development	0.00013109	0.018566775
1	pteridine-containing compound metabolic process	0.000151557	0.020877551
1	positive regulation of phospholipase C activity	0.000163829	0.021966206
1	purine ribonucleoside monophosphate biosynthetic process	0.000191068	0.0252813
1	regulation of phospholipase C activity	0.000252635	0.03136418
1	dentate gyrus development	0.000274565	0.033265381
1	negative regulation of proteolysis	0.000319888	0.037404613
1	protein depalmitoylation	0.000363469	0.042011957
1	asymmetric protein localization	0.000402576	0.044486827
1	post-embryonic body morphogenesis	0.000416127	0.044995442
1	positive regulation of growth hormone secretion	0.000416127	0.044995442
1	negative regulation of cell-matrix adhesion	0.000442656	0.046368226
1	positive regulation of mitotic cell cycle phase transition	0.000462445	0.046973181
1	regulation of neurotransmitter levels	0.000483174	0.048106928
2	peptide cross-linking	6.81E-08	0.000228369
2	chronic inflammatory response	4.03E-07	0.000810896
2	positive regulation of Ras protein signal transduction	7.24E-07	0.001212862
2	positive regulation of small GTPase mediated signal transduction	3.97705E-06	0.003999319
2	detection of chemical stimulus involved in sensory perception	4.04152E-06	0.003694682
2	regulation of protein kinase B signaling cascade	5.25962E-06	0.004068517
2	negative regulation of protein processing	8.08046E-06	0.004514284
2	detection of chemical stimulus involved in sensory perception of smell	1.4518E-05	0.00663606
2	negative regulation of antigen processing and presentation of peptide or polysaccharide antigen via MHC class II	2.46814E-05	0.008558502
2	negative regulation of dendritic cell antigen processing and presentation	2.46814E-05	0.008558502
2	regulation of nitric oxide mediated signal transduction	2.46814E-05	0.008558502
2	negative regulation of nitric oxide mediated signal transduction	2.46814E-05	0.008558502
2	negative regulation of cGMP-mediated signaling	2.46814E-05	0.008558502
2	visceral serous pericardium development	2.71312E-05	0.00779519
2	regulation of antigen processing and presentation of peptide or polysaccharide antigen via MHC class II	3.36386E-05	0.008901841
2	detection of stimulus involved in sensory perception	5.27089E-05	0.011778678
2	regulation of metanephric glomerular mesangial cell proliferation	5.9309E-05	0.012965457
2	negative regulation of fibrinolysis	6.0535E-05	0.012951923
2	detection of mechanical stimulus involved in equilibrioception	6.88193E-05	0.014123414
2	detection of chemical stimulus	7.82218E-05	0.015731974
2	regulation of fibrinolysis	9.02265E-05	0.016496678
2	regulation of extrinsic apoptotic signaling pathway via death domain receptors	9.07357E-05	0.01629353
2	thorax and anterior abdomen determination	9.75198E-05	0.017204544
2	negative regulation of metanephric glomerular mesangial cell proliferation	9.75198E-05	0.017204544
2	positive regulation of metanephric ureteric bud development	9.75198E-05	0.017204544
2	myoblast proliferation	9.86222E-05	0.016529082
2	thiamine diphosphate biosynthetic process	0.00010605	0.017200658
2	response to magnesium ion	0.000111617	0.017816215
2	exploration behavior	0.00011238	0.017657708
2	regulation of protein processing	0.000121832	0.01828577
2	melanin biosynthetic process	0.000130811	0.018791949
2	synapse organization	0.000143997	0.020394829
2	peptide transport	0.000151507	0.021160422
2	zygotic determination of anterior/posterior axis, embryo	0.00015625	0.021233135
2	engulfment of apoptotic cell	0.00015625	0.021233135
2	regeneration	0.000183057	0.023010202
2	sensory perception of smell	0.000206779	0.025052598
2	amide transport	0.000226273	0.027088158
2	growth plate cartilage development	0.000241344	0.028552379
2	positive regulation of cell-substrate adhesion	0.00025736	0.030093165
2	thiamine metabolic process	0.000264136	0.030530525
2	dihydrofolate metabolic process	0.000264136	0.030530525
2	sprouting angiogenesis	0.00028227	0.031893327
2	galactosylceramide biosynthetic process	0.000291641	0.032586055
2	secondary metabolite biosynthetic process	0.00029918	0.033061012
2	sensory perception of chemical stimulus	0.000311841	0.034085577
2	neuronal stem cell maintenance	0.00031378	0.033928728
2	regulation of cGMP-mediated signaling	0.00041856	0.041265131
2	negative regulation of plasminogen activation	0.00041856	0.041265131
2	male genitalia development	0.000427636	0.041349121
2	positive regulation of organ growth	0.000430259	0.041206529
2	positive regulation of odontogenesis	0.000430353	0.040826658
2	positive regulation of protein kinase B signaling cascade	0.000431855	0.040586326
2	neuron fate commitment	0.000435495	0.040549433
2	positive regulation of epithelial cell migration	0.000463814	0.042401042
2	negative regulation of fatty acid transport	0.000532496	0.04656332
2	positive regulation of transforming growth factor beta receptor signaling pathway	0.000574516	0.049804611
3	mammary duct terminal end bud growth	6.30E-09	3.16628E-05
3	positive regulation of Ras protein signal transduction	1.25E-07	0.000250719
3	dihydrofolate metabolic process	2.44E-07	0.000350121
3	positive regulation of small GTPase mediated signal transduction	8.77E-07	0.000801893
3	negative regulation of chemokine-mediated signaling pathway	8.85E-07	0.000741575
3	'de novo' IMP biosynthetic process	1.25318E-06	0.000900143
3	homophilic cell adhesion	1.48613E-06	0.000830249
3	ovulation	1.68567E-06	0.000892161
3	developmental growth involved in morphogenesis	3.68894E-06	0.001545664
3	glutamate receptor signaling pathway	6.35655E-06	0.002204189
3	negative regulation of cytokine-mediated signaling pathway	7.36565E-06	0.002314655
3	sensory perception of chemical stimulus	7.91697E-06	0.002274659
3	regulation of cardiac muscle cell differentiation	8.15896E-06	0.00227907
3	negative regulation of response to cytokine stimulus	9.02789E-06	0.002453634
3	mammary gland morphogenesis	1.00971E-05	0.002476503
3	regulation of organ formation	1.49949E-05	0.003278013
3	brainstem development	1.77885E-05	0.003805978
3	sperm entry	1.77885E-05	0.003805978
3	detection of stimulus involved in sensory perception	2.08725E-05	0.00396026
3	startle response	2.37544E-05	0.004190767
3	regulation of cytokine-mediated signaling pathway	2.49105E-05	0.004318967
3	negative chemotaxis	2.77581E-05	0.004652254
3	sensory perception of smell	2.96643E-05	0.004734984
3	nonmotile primary cilium assembly	3.16985E-05	0.004980619
3	mammary gland duct morphogenesis	3.3695E-05	0.005133896
3	regulation of response to cytokine stimulus	3.51067E-05	0.005043321
3	short-term memory	4.24216E-05	0.005843723
3	detection of chemical stimulus involved in sensory perception	5.03969E-05	0.006581708
3	positive regulation of smooth muscle cell proliferation	5.356E-05	0.006905117
3	thyroid hormone metabolic process	5.36664E-05	0.006831258
3	positive regulation of odontogenesis	6.14569E-05	0.007536712
3	corticospinal tract morphogenesis	7.25224E-05	0.008681966
3	regulation of odontogenesis of dentin-containing tooth	8.20078E-05	0.009702009
3	prostate gland growth	8.58345E-05	0.010036652
3	mammary gland fat development	0.00010083	0.011522085
3	positive regulation of phosphatidylinositol 3-kinase cascade	0.000103538	0.011698631
3	negative regulation of leukocyte apoptotic process	0.000107463	0.012007177
3	aggressive behavior	0.000107895	0.011922979
3	prostate gland development	0.000108266	0.011833923
3	detection of chemical stimulus involved in sensory perception of smell	0.000123107	0.013031168
3	Roundabout signaling pathway	0.000126181	0.013217481
3	response to cortisol stimulus	0.000126181	0.013217481
3	apoptotic process involved in luteolysis	0.000126181	0.013217481
3	IMP biosynthetic process	0.000133743	0.013449156
3	luteolysis	0.000150061	0.014650577
3	tetrahydrofolate biosynthetic process	0.00017754	0.016685404
3	chemorepulsion involved in postnatal olfactory bulb interneuron migration	0.000185313	0.017254709
3	auditory receptor cell fate specification	0.000192512	0.01776051
3	positive regulation of auditory receptor cell differentiation	0.000192512	0.01776051
3	positive regulation of odontogenesis of dentin-containing tooth	0.000206881	0.018742273
3	posterior mesonephric tubule development	0.000242696	0.020859419
3	adenylate cyclase-inhibiting G-protein coupled receptor signaling pathway	0.000283384	0.023358242
3	positive regulation of chemokine secretion	0.000284226	0.023237184
3	mRNA polyadenylation	0.000292725	0.023739078
3	positive regulation of synaptic transmission, cholinergic	0.000348531	0.026352096
3	positive regulation of epithelial cell differentiation	0.000366235	0.027280453
3	establishment of chromosome localization	0.000368132	0.027220098
3	zygotic determination of anterior/posterior axis, embryo	0.000370857	0.027221445
3	mRNA 3'-end processing	0.000381061	0.02756801
3	pyrimidine deoxyribonucleotide biosynthetic process	0.000381664	0.027219945
3	RNA polyadenylation	0.000410666	0.028480402
3	chromosome localization	0.000410952	0.02830505
3	cerebral cortex tangential migration	0.000413784	0.028114911
3	pituitary gland development	0.00042928	0.028972092
3	olfactory bulb interneuron development	0.000442639	0.029674498
3	2'-deoxyribonucleotide biosynthetic process	0.000457409	0.030461609
3	negative regulation of chemotaxis	0.000466741	0.030676807
3	negative regulation of T-helper 1 cell differentiation	0.000486639	0.03157185
3	regulation of prostatic bud formation	0.000581524	0.036548752
3	ureter urothelium development	0.000581524	0.036548752
3	neurotransmitter secretion	0.000609863	0.03739499
3	neuron recognition	0.000643524	0.038519532
3	regulation of phosphatidylinositol 3-kinase cascade	0.000648949	0.038387224
3	BMP signaling pathway involved in heart induction	0.000649623	0.038202403
3	regulation of endothelial cell proliferation	0.000660724	0.038629276
3	negative regulation of cardiac muscle cell differentiation	0.000669762	0.038931339
3	dUMP biosynthetic process	0.000708747	0.040960683
3	dUTP metabolic process	0.000708747	0.040960683
3	G-protein coupled glutamate receptor signaling pathway	0.000753636	0.042103148
3	positive regulation of pigment cell differentiation	0.000753636	0.042103148
3	regulation of synaptic transmission, cholinergic	0.000778478	0.043013026
3	fasciculation of sensory neuron axon	0.000826968	0.045195588
3	fasciculation of motor neuron axon	0.000826968	0.045195588
3	ionotropic glutamate receptor signaling pathway	0.000830349	0.044652367
3	branch elongation of an epithelium	0.000889253	0.047064901
3	ossification involved in bone maturation	0.00090067	0.047419558
3	metaphase plate congression	0.000928632	0.048637117
4	positive regulation of leukotriene production involved in inflammatory response	2.55E-08	0.000256508
4	positive regulation of monocyte chemotaxis	1.14E-07	0.0005707
4	negative regulation of smooth muscle cell-matrix adhesion	1.56E-07	0.000522119
4	chronological cell aging	2.51E-07	0.000630228
4	negative regulation of vascular wound healing	2.51E-07	0.000630228
4	regulation of monocyte chemotaxis	3.11E-07	0.000521458
4	positive regulation of acute inflammatory response	1.48722E-06	0.002136501
4	regulation of fibrinolysis	2.47427E-06	0.003110162
4	positive regulation of inflammatory response	2.82732E-06	0.003159061
4	negative regulation of cell adhesion mediated by integrin	4.70375E-06	0.004730089
4	positive regulation of fatty acid beta-oxidation	4.88258E-06	0.004463568
4	regulation of acute inflammatory response	8.53491E-06	0.007152256
4	antibody-dependent cellular cytotoxicity	1.13065E-05	0.008745989
4	positive regulation of type III hypersensitivity	1.13065E-05	0.008745989
4	Fc-gamma receptor signaling pathway	1.13065E-05	0.008745989
4	positive regulation of type IIa hypersensitivity	1.37435E-05	0.00863779
4	regulation of cellular senescence	1.46604E-05	0.008672076
4	regulation of cell aging	1.48627E-05	0.008303267
4	positive regulation of hypersensitivity	1.98325E-05	0.010496585
4	regulation of vascular wound healing	1.98325E-05	0.010496585
4	hypersensitivity	2.78364E-05	0.013329645
4	negative regulation of plasminogen activation	2.78364E-05	0.013329645
4	negative regulation of fibrinolysis	2.78364E-05	0.013329645
4	negative regulation of extrinsic apoptotic signaling pathway	2.98059E-05	0.012488685
4	acute inflammatory response to antigenic stimulus	3.26764E-05	0.013143739
4	positive regulation of blood coagulation	3.90262E-05	0.015094149
4	negative regulation of ion transmembrane transport	4.81075E-05	0.017917382
4	positive regulation of acute inflammatory response to antigenic stimulus	5.11834E-05	0.018382156
4	regulation of fatty acid beta-oxidation	5.88055E-05	0.020391304
4	regulation of plasminogen activation	5.88721E-05	0.019733931
4	negative regulation of transmembrane transport	6.48236E-05	0.021027926
4	antigen processing and presentation of exogenous peptide antigen via MHC class I	7.68978E-05	0.024165118
4	positive regulation of coagulation	7.83318E-05	0.023869845
4	positive regulation of response to external stimulus	9.16567E-05	0.027108817
4	positive regulation of inflammatory response to antigenic stimulus	0.000111559	0.032052552
4	regulation of hypersensitivity	0.000111559	0.032052552
4	Fc receptor signaling pathway	0.000157097	0.041572933
4	dihydrofolate metabolic process	0.000177518	0.045772282
4	negative regulation of wound healing	0.000194535	0.048905973
5	positive regulation of cardiac muscle cell proliferation	7.23E-15	7.27E-11
5	cardiac ventricle formation	4.63E-14	2.33E-10
5	cardiac chamber formation	2.19E-13	7.33E-10
5	heart valve morphogenesis	5.42E-12	1.36E-08
5	positive regulation of cardioblast differentiation	1.97E-11	3.97E-08
5	regulation of cardiac muscle cell proliferation	2.09E-11	3.50E-08
5	heart valve development	2.11E-11	3.04E-08
5	heart formation	3.34E-11	4.20E-08
5	regulation of cardiac muscle tissue growth	4.35E-11	4.86E-08
5	cardiac left ventricle formation	1.72E-10	1.73E-07
5	cardiac muscle hypertrophy in response to stress	2.12E-10	1.93E-07
5	primary heart field specification	2.70E-10	2.27E-07
5	sinoatrial valve morphogenesis	2.70E-10	2.27E-07
5	cellular response to trichostatin A	2.70E-10	2.27E-07
5	regulation of synaptic activity	2.70E-10	2.27E-07
5	striated muscle adaptation	3.75E-10	2.36E-07
5	regulation of cardiac muscle tissue development	6.63E-10	3.92E-07
5	regulation of heart growth	7.57E-10	4.23E-07
5	atrioventricular valve morphogenesis	1.13E-09	5.98E-07
5	regulation of cardioblast differentiation	1.27E-09	6.39E-07
5	muscle adaptation	1.32E-09	6.30E-07
5	positive regulation of behavioral fear response	1.78E-09	8.15E-07
5	cellular response to parathyroid hormone stimulus	2.46E-09	1.07426E-06
5	positive regulation of macrophage apoptotic process	2.46E-09	1.07426E-06
5	regulation of behavioral fear response	2.46E-09	1.07426E-06
5	positive regulation of stem cell differentiation	2.56E-09	9.91E-07
5	response to parathyroid hormone stimulus	3.34E-09	1.24221E-06
5	secondary heart field specification	3.96E-09	1.42197E-06
5	positive regulation of secondary heart field cardioblast proliferation	4.47E-09	1.54882E-06
5	positive regulation of protein homodimerization activity	4.47E-09	1.54882E-06
5	cardiac muscle cell differentiation	4.66E-09	1.51114E-06
5	muscle cell fate determination	5.91E-09	1.85649E-06
5	atrioventricular valve development	7.00E-09	2.13171E-06
5	atrial septum morphogenesis	7.71E-09	2.27984E-06
5	nephron tubule epithelial cell differentiation	7.72E-09	2.2195E-06
5	epithelial cell proliferation involved in renal tubule morphogenesis	7.72E-09	2.2195E-06
5	regulation of macrophage apoptotic process	1.00E-08	2.71657E-06
5	cardiac muscle hypertrophy	1.03E-08	2.71298E-06
5	positive regulation of cell proliferation in bone marrow	1.04E-08	2.67668E-06
5	muscle hypertrophy	1.48E-08	3.72038E-06
5	cardiac ventricle morphogenesis	2.78E-08	6.81317E-06
5	regulation of germinal center formation	2.85E-08	6.82637E-06
5	positive regulation of myeloid cell apoptotic process	3.91E-08	9.13332E-06
5	regulation of megakaryocyte differentiation	5.74E-08	1.31273E-05
5	platelet formation	6.92E-08	1.54548E-05
5	germinal center formation	8.45E-08	1.84646E-05
5	atrial septum development	1.19E-07	2.53813E-05
5	bundle of His development	1.68E-07	3.52211E-05
5	regulation of execution phase of apoptosis	1.80E-07	3.69568E-05
5	cellular response to antibiotic	2.31E-07	4.64751E-05
5	cardiocyte differentiation	2.66E-07	5.25367E-05
5	mesenchyme development	2.93E-07	5.67267E-05
5	striated muscle cell differentiation	3.29E-07	6.24516E-05
5	cellular response to toxic substance	3.62E-07	6.74183E-05
5	cellular response to fluid shear stress	4.18E-07	7.63526E-05
5	regulation of organ growth	4.63E-07	8.31579E-05
5	specification of organ identity	6.78E-07	0.000119526
5	endocardial cushion development	7.06E-07	0.000122426
5	embryonic viscerocranium morphogenesis	7.19E-07	0.00012255
5	cartilage morphogenesis	7.19E-07	0.00012255
5	positive regulation of skeletal muscle tissue development	7.94E-07	0.000130821
5	regulation of striated muscle tissue development	1.12942E-06	0.000183185
5	regulation of muscle organ development	1.15464E-06	0.000184302
5	cardiac muscle tissue development	1.16169E-06	0.00018253
5	positive regulation of striated muscle tissue development	1.26055E-06	0.000195017
5	positive regulation of myoblast differentiation	1.52481E-06	0.000232326
5	regulation of muscle tissue development	1.63499E-06	0.000245395
5	heart looping	1.69946E-06	0.000251319
5	regulation of sarcomere organization	1.86744E-06	0.00027216
5	skeletal muscle cell differentiation	1.90106E-06	0.000273101
5	execution phase of apoptosis	1.97686E-06	0.000279991
5	positive regulation of alkaline phosphatase activity	2.32137E-06	0.000324218
5	cardiac atrium morphogenesis	2.35217E-06	0.00032402
5	regulation of hematopoietic progenitor cell differentiation	2.56004E-06	0.000347889
5	determination of heart left/right asymmetry	3.15309E-06	0.000422766
5	positive regulation of embryonic development	3.17253E-06	0.000419776
5	regulation of protein homodimerization activity	3.17253E-06	0.000419776
5	lung lobe formation	3.50771E-06	0.000452224
5	diaphragm morphogenesis	3.50771E-06	0.000452224
5	positive regulation of muscle tissue development	3.7955E-06	0.000477095
5	melanocyte differentiation	4.13891E-06	0.000513838
5	monocyte differentiation	4.42745E-06	0.000542956
5	apoptotic nuclear changes	4.58506E-06	0.000555511
5	positive regulation of cardiac muscle cell differentiation	4.69857E-06	0.000562486
5	organ formation	4.87656E-06	0.000576926
5	muscle cell differentiation	4.92483E-06	0.000575862
5	atrial septum secundum morphogenesis	5.02927E-06	0.000581315
5	cellular component disassembly involved in execution phase of apoptosis	5.18637E-06	0.00059266
5	pigment cell differentiation	5.6739E-06	0.000641087
5	ventricular cardiac muscle cell differentiation	6.95171E-06	0.000776738
5	regulation of organelle assembly	8.31679E-06	0.000919051
5	positive regulation of phosphatase activity	9.31354E-06	0.00101801
5	determination of left/right symmetry	9.58812E-06	0.001036754
5	negative regulation of cardiac muscle cell proliferation	9.60632E-06	0.001027672
5	positive regulation of protein binding	1.04106E-05	0.001101989
5	cardiac atrium development	1.06035E-05	0.001110712
5	cardiac ventricle development	1.14237E-05	0.001184298
5	regulation of developmental growth	1.16506E-05	0.00119549
5	ventricular cardiac muscle tissue development	1.19654E-05	0.001215395
5	positive regulation of leukocyte apoptotic process	1.22623E-05	0.001233095
5	regulation of alkaline phosphatase activity	1.23002E-05	0.001224657
5	cardiac chamber morphogenesis	1.25658E-05	0.001238837
5	glomerulus morphogenesis	1.44218E-05	0.001408015
5	regulation of myeloid cell apoptotic process	1.55909E-05	0.001507523
5	columnar/cuboidal epithelial cell differentiation	1.82342E-05	0.001746311
5	septum secundum development	2.07415E-05	0.001967705
5	muscle cell fate commitment	2.10797E-05	0.0019811
5	cellular component disassembly	2.21534E-05	0.002062726
5	determination of bilateral symmetry	2.38601E-05	0.002201261
5	specification of symmetry	2.75365E-05	0.002517333
5	pericardium development	2.83843E-05	0.002571461
5	cardiac conduction system development	3.00892E-05	0.002701583
5	regulation of secondary heart field cardioblast proliferation	3.00892E-05	0.002701583
5	seminiferous tubule development	3.08374E-05	0.002720184
5	embryonic heart tube morphogenesis	3.52701E-05	0.003084138
5	heart morphogenesis	4.06254E-05	0.003521802
5	embryonic heart tube anterior/posterior pattern specification	4.81379E-05	0.004137387
5	B cell homeostasis	5.00443E-05	0.004264793
5	embryonic forelimb morphogenesis	5.21746E-05	0.00440897
5	developmental pigmentation	5.73794E-05	0.004808394
5	B cell proliferation	6.12856E-05	0.005051538
5	muscle tissue development	7.12223E-05	0.005822855
5	neuroepithelial cell differentiation	7.6743E-05	0.006223608
5	positive regulation of bone mineralization	8.23692E-05	0.006626435
5	regulation of dephosphorylation	8.34937E-05	0.006663592
5	positive regulation of ossification	8.79469E-05	0.006909324
5	positive regulation of biomineral tissue development	8.83415E-05	0.006886525
5	cardiac chamber development	9.59297E-05	0.007420534
5	striated muscle tissue development	9.7792E-05	0.007506844
5	regulation of cell proliferation involved in heart morphogenesis	0.000118244	0.009008028
5	forelimb morphogenesis	0.000146907	0.011107495
5	atrioventricular valve formation	0.000148426	0.011138596
5	regulation of bone mineralization	0.000156978	0.011693094
5	regulation of cardiac muscle cell differentiation	0.000165705	0.012252445
5	lymphocyte homeostasis	0.000188865	0.013862967
5	response to antibiotic	0.000192337	0.013815292
5	embryonic heart tube development	0.000217441	0.015184623
5	regulation of biomineral tissue development	0.000227145	0.015645015
5	cellular response to hormone stimulus	0.000248412	0.016878575
5	Sertoli cell differentiation	0.000255966	0.017159961
5	regulation of leukocyte apoptotic process	0.000260741	0.017250095
5	neural crest cell differentiation	0.000271312	0.017832094
5	positive regulation of B cell proliferation	0.000280335	0.018305498
5	cardiac left ventricle morphogenesis	0.000280586	0.018203663
5	epithelial cell differentiation involved in kidney development	0.000291176	0.018769659
5	regulation of adaptive immune response based on somatic recombination of immune receptors built from immunoglobulin superfamily domains	0.000296018	0.018960204
5	positive regulation of striated muscle cell differentiation	0.000313887	0.019851866
5	regulation of myoblast differentiation	0.000325773	0.020474802
5	cellular response to drug	0.000350646	0.021901194
5	cellular response to calcium ion	0.00036365	0.022297954
5	regulation of skeletal muscle fiber development	0.000366868	0.022358937
5	cellular response to organic cyclic compound	0.000381691	0.023122167
5	negative regulation of ossification	0.000434698	0.026175605
5	regulation of phosphatase activity	0.0004413	0.026414957
5	response to calcium ion	0.000450381	0.026799008
5	endochondral ossification	0.000452194	0.026748599
5	ventricular septum development	0.000499218	0.02901814
5	lymphocyte proliferation	0.000512815	0.029467821
5	peptidyl-histidine phosphorylation	0.000516531	0.02951272
5	atrial septum primum morphogenesis	0.00052669	0.029754998
5	skeletal muscle tissue development	0.000534993	0.030055244
5	muscle system process	0.000553882	0.030943541
5	mononuclear cell proliferation	0.000576457	0.032026782
5	humoral immune response	0.000590803	0.03246512
5	regulation of B cell proliferation	0.000593338	0.032427201
5	embryonic cranial skeleton morphogenesis	0.000595438	0.032366062
5	regulation of adaptive immune response	0.000618727	0.033272314
5	mitral valve formation	0.000635654	0.033820807
5	tricuspid valve formation	0.000635654	0.033820807
5	positive regulation of defense response	0.000644205	0.033916898
5	skeletal muscle organ development	0.000735207	0.03791407
5	septum primum development	0.000759695	0.038976984
5	diaphragm development	0.000759695	0.038976984
5	regulation of heart morphogenesis	0.000764969	0.038655901
5	positive regulation of osteoblast differentiation	0.000807234	0.04058771
5	response to fluid shear stress	0.000811061	0.040577246
5	positive regulation of B cell activation	0.000829429	0.041290757
5	Golgi organization	0.000866346	0.04291614
5	B cell receptor signaling pathway	0.000970954	0.047397628
5	regulation of protein binding	0.000983285	0.047767705
7	cardiac muscle cell development	5.25E-08	3.52232E-05
7	regulation of p38MAPK cascade	1.37E-07	8.57986E-05
7	actomyosin structure organization	1.05435E-06	0.000504881
7	cardiac cell development	1.54838E-06	0.000622819
7	myofibril assembly	2.8294E-06	0.000981118
7	cardiac myofibril assembly	3.91984E-06	0.00123181
7	positive regulation of neuron projection development	8.63093E-06	0.001808179
7	positive regulation of stress-activated MAPK cascade	1.2365E-05	0.002391191
7	positive regulation of stress-activated protein kinase signaling cascade	1.50888E-05	0.002758789
7	positive regulation of dendrite development	1.75971E-05	0.002999262
7	high-density lipoprotein particle remodeling	2.84434E-05	0.004333732
7	regulation of ARF GTPase activity	3.63391E-05	0.005146839
7	negative regulation of phosphatidylinositol 3-kinase cascade	3.96596E-05	0.00553913
7	positive regulation of CREB transcription factor activity	4.1907E-05	0.005772834
7	sarcoplasmic reticulum calcium ion transport	4.28023E-05	0.005738928
7	sarcomere organization	4.52434E-05	0.005908667
7	regulation of calcium-transporting ATPase activity	5.37315E-05	0.006589312
7	vascular endothelial growth factor receptor-2 signaling pathway	6.31789E-05	0.007219621
7	regulation of ARF protein signal transduction	7.47957E-05	0.008265334
7	actin-myosin filament sliding	7.86345E-05	0.008323667
7	negative regulation of cyclin catabolic process	0.000079301	0.00830678
7	type B pancreatic cell apoptotic process	9.31916E-05	0.00927856
7	activation of MAPKKK activity	9.70679E-05	0.009476843
7	positive regulation of JNK cascade	9.76896E-05	0.00944583
7	negative regulation of G0 to G1 transition	9.87815E-05	0.009460448
7	negative regulation of catenin import into nucleus	0.000105907	0.010047139
7	organic hydroxy compound transport	0.000120487	0.010915426
7	histone deubiquitination	0.000122163	0.010968528
7	forward locomotion	0.000144987	0.012789335
7	plasma lipoprotein particle remodeling	0.000148992	0.012916091
7	cell motility involved in cerebral cortex radial glia guided migration	0.000150051	0.0128967
7	negative regulation of phosphatidylinositol 3-kinase activity	0.000150051	0.0128967
7	very-low-density lipoprotein particle remodeling	0.000167797	0.013945187
7	response to muscle stretch	0.00021373	0.016791195
7	cellular response to vascular endothelial growth factor stimulus	0.000224043	0.017198262
7	regulation of cell migration involved in sprouting angiogenesis	0.00024202	0.018437554
7	I-kappaB phosphorylation	0.000245484	0.018560805
7	negative regulation of toll-like receptor 4 signaling pathway	0.000263752	0.019359774
7	left ventricular cardiac muscle tissue morphogenesis	0.00028691	0.020608307
7	Purkinje myocyte to ventricular cardiac muscle cell signaling	0.00028691	0.020608307
7	positive regulation of ryanodine-sensitive calcium-release channel activity by adrenergic receptor signaling pathway involved in positive regulation of cardiac muscle contraction	0.00028691	0.020608307
7	positive regulation of calcium-transporting ATPase activity	0.00028691	0.020608307
7	striated muscle contraction	0.00034729	0.023128134
7	triglyceride-rich lipoprotein particle remodeling	0.000352336	0.023309801
7	cardiac muscle contraction	0.000372016	0.024450941
7	positive regulation of cell migration involved in sprouting angiogenesis	0.000388657	0.025215076
7	regulation of toll-like receptor 4 signaling pathway	0.000392565	0.025305357
7	positive regulation of granulocyte chemotaxis	0.000430307	0.027387115
7	positive regulation of neutrophil chemotaxis	0.000430307	0.027387115
7	cardiac muscle hypertrophy	0.000434453	0.02730539
7	negative regulation of vascular endothelial growth factor signaling pathway	0.000454427	0.02838336
7	heart contraction	0.000492156	0.029994696
7	positive regulation of sequestering of calcium ion	0.000493094	0.029870803
7	positive regulation of synapse maturation	0.000507303	0.030547563
7	glucocorticoid metabolic process	0.000565774	0.03307806
7	regulation of neutrophil chemotaxis	0.000569619	0.032920038
7	cerebellum morphogenesis	0.000602477	0.034620021
7	negative regulation of vascular endothelial growth factor receptor signaling pathway	0.000609885	0.03464976
7	detection of muscle stretch	0.000616577	0.034638549
7	negative regulation of lipid kinase activity	0.000630753	0.035238079
7	muscle hypertrophy	0.00064024	0.035181718
7	positive regulation of ATPase activity	0.000652727	0.035480101
7	negative regulation of inositol phosphate biosynthetic process	0.000712249	0.037896148
7	positive regulation of inositol-polyphosphate 5-phosphatase activity	0.000712249	0.037896148
7	phospholipase C-inhibiting G-protein coupled receptor signaling pathway	0.000712249	0.037896148
7	regulation of cell diameter	0.000712249	0.037896148
7	muscle filament sliding	0.0007837	0.039802435
7	release of sequestered calcium ion into cytosol by sarcoplasmic reticulum	0.000802263	0.040540461
7	negative regulation of toll-like receptor signaling pathway	0.000847298	0.042180325
7	regulation of vascular endothelial growth factor signaling pathway	0.000860042	0.042395021
7	microvillus assembly	0.00088824	0.043571431
7	regulation of synapse maturation	0.000921029	0.044743341
7	regulation of toll-like receptor signaling pathway	0.000930214	0.044972259
7	plasma lipoprotein particle organization	0.000931633	0.044825356
7	negative regulation of cell morphogenesis involved in differentiation	0.000976148	0.04586981
7	adrenergic receptor signaling pathway involved in heart process	0.001006439	0.046855327
7	vascular endothelial growth factor receptor signaling pathway	0.001066801	0.048985164
7	layer formation in cerebral cortex	0.001067916	0.04881347
8	visceral muscle development	1.34E-14	1.35E-10
8	striated muscle cell development	8.40E-13	4.22E-09
8	actin-myosin filament sliding	1.16E-12	3.88E-09
8	muscle filament sliding	1.46E-12	3.67E-09
8	muscle system process	4.94E-12	9.94E-09
8	muscle contraction	8.01E-12	1.34E-08
8	myofibril assembly	4.08E-11	5.87E-08
8	muscle cell development	1.08E-10	1.36E-07
8	striated muscle cell differentiation	5.83E-10	6.51E-07
8	adult heart development	9.90E-10	9.95E-07
8	cardiac muscle fiber development	1.63E-09	1.49339E-06
8	regulation of muscle system process	1.85E-09	1.55042E-06
8	cardiac muscle cell development	2.05E-09	1.58818E-06
8	actomyosin structure organization	2.15E-09	1.54626E-06
8	sarcomere organization	2.26E-09	1.51451E-06
8	muscle fiber development	3.01E-09	1.89111E-06
8	negative regulation of potassium ion transmembrane transporter activity	4.91E-09	2.90625E-06
8	regulation of protein localization to cell surface	3.67E-08	1.67954E-05
8	cardiac cell development	3.80E-08	1.66227E-05
8	regulation of the force of heart contraction	5.51E-08	2.31028E-05
8	ventricular cardiac muscle tissue development	6.35E-08	2.55508E-05
8	cardiac muscle tissue development	7.72E-08	2.98438E-05
8	striated muscle contraction	8.88E-08	3.30895E-05
8	regulation of heart contraction	9.01E-08	3.23697E-05
8	cellular component assembly involved in morphogenesis	1.87E-07	5.54478E-05
8	response to stimulus involved in regulation of muscle adaptation	2.77E-07	7.31711E-05
8	negative regulation of protein localization to cell surface	3.28E-07	7.84356E-05
8	response to denervation involved in regulation of muscle adaptation	3.68E-07	8.60484E-05
8	cardiac atrium morphogenesis	5.16E-07	0.000112778
8	atrial cardiac muscle tissue morphogenesis	7.24E-07	0.000148585
8	cardiac muscle cell differentiation	1.29174E-06	0.000249802
8	response to inactivity	1.30583E-06	0.000247763
8	peroxisome transport along microtubule	2.27941E-06	0.000409317
8	protein import into peroxisome matrix, substrate release	2.27941E-06	0.000409317
8	negative regulation of protein homotetramerization	2.27941E-06	0.000409317
8	muscle tissue morphogenesis	3.19332E-06	0.000509715
8	regulation of blood pressure	3.466E-06	0.000544594
8	actin-mediated cell contraction	3.51309E-06	0.000543502
8	protein import into peroxisome matrix, translocation	3.55772E-06	0.000542067
8	muscle organ morphogenesis	4.00019E-06	0.000591557
8	potassium ion transmembrane transport	5.54419E-06	0.000796462
8	cardiac atrium development	5.80797E-06	0.00081118
8	cardiac muscle tissue morphogenesis	5.81952E-06	0.000801658
8	protein homooligomerization	6.15379E-06	0.00083625
8	regulation of heart rate	7.05072E-06	0.00094536
8	response to electrical stimulus involved in regulation of muscle adaptation	7.92156E-06	0.001048148
8	ventricular cardiac muscle tissue morphogenesis	1.19044E-05	0.00147791
8	regulation of muscle adaptation	1.20984E-05	0.001483679
8	microspike assembly	0.000013256	0.001606052
8	spermatid nucleus elongation	1.55958E-05	0.001845074
8	glucose homeostasis	2.1894E-05	0.002501889
8	canonical Wnt receptor signaling pathway	2.44983E-05	0.002768037
8	patterning of blood vessels	2.73224E-05	0.002986461
8	negative regulation of potassium ion transport	2.79306E-05	0.003020107
8	neurological system process involved in regulation of systemic arterial blood pressure	2.89409E-05	0.003096059
8	regulation of heart growth	3.133E-05	0.00331636
8	regulation of ATPase activity	3.24366E-05	0.003397734
8	positive regulation of transcription of Notch receptor target	4.4452E-05	0.004515242
8	cardiac myofibril assembly	4.54531E-05	0.004570759
8	reelin-mediated signaling pathway	4.67566E-05	0.004655289
8	potassium ion transport	4.9455E-05	0.004875683
8	negative regulation of protein homooligomerization	6.29788E-05	0.005974671
8	regulation of organ growth	6.95236E-05	0.00647342
8	regulation of potassium ion transmembrane transporter activity	8.18133E-05	0.007547835
8	directional locomotion	9.18211E-05	0.008244219
8	malonate catabolic process	9.37469E-05	0.008269467
8	negative regulation of sequestering of triglyceride	0.000112096	0.009717581
8	regulation of potassium ion transmembrane transport	0.000113749	0.009776607
8	protein import into peroxisome matrix	0.000114336	0.009743719
8	regulation of protein oligomerization	0.000149471	0.012525703
8	striated muscle atrophy	0.000153066	0.012616645
8	protein import into peroxisome matrix, docking	0.000153066	0.012616645
8	muscle hypertrophy	0.000162084	0.012833966
8	negative regulation of ion transmembrane transporter activity	0.00017141	0.013466406
8	regulation of systemic arterial blood pressure	0.000241975	0.018717681
8	protein de-ADP-ribosylation	0.000283458	0.020806194
8	positive regulation of cardioblast differentiation	0.000356043	0.025944669
8	regulation of protein homooligomerization	0.000373466	0.026825544
8	positive regulation of ion transmembrane transporter activity	0.000407104	0.028429443
8	regulation of potassium ion transport	0.000417461	0.028753369
8	cardiac muscle hypertrophy	0.000438215	0.029774933
8	cerebellar Purkinje cell layer morphogenesis	0.000452681	0.030551417
8	cerebellar Purkinje cell differentiation	0.000452681	0.030551417
8	BMP signaling pathway	0.000501752	0.032763767
8	muscle atrophy	0.000528483	0.034286626
8	skeletal muscle tissue growth	0.000547358	0.035283532
8	hydrogen peroxide catabolic process	0.0006155	0.039173854
8	granulocyte differentiation	0.000677491	0.042580284
8	positive regulation of transcription via serum response element binding	0.000729395	0.045557721
8	hydrogen sulfide biosynthetic process	0.000729395	0.045557721
8	negative regulation of complement activation, lectin pathway	0.000768454	0.047408438
8	detection of muscle stretch	0.000768454	0.047408438
8	epinephrine biosynthetic process	0.000768454	0.047408438
8	skeletal muscle atrophy	0.000786757	0.047375032
8	anoikis	0.000786757	0.047375032
8	regulation of systemic arterial blood pressure mediated by a chemical signal	0.000792061	0.047129943
