## Supplemental Table 10 for "Unique Transcription Factor Functions Regulate Epigenetic and Transcriptional Dynamics During Cardiac Reprogramming"

Motif	SignificantImportance_LessThan2kb_TimePointTransition.FibroblastToDay2	SignificantImportance_LessThan2kb_TimePointTransition.Day2toDay3	SignificantImportance_LessThan2kb_TimePointTransition.Day3toWeek1	SignificantImportance_LessThan2kb_TimePointTransition.Week1toWeek2	SignificantImportance_LessThan2kb_TimePointTransition.Week2toWeek3	SignificantImportance_2to500kb_TimePointTransition.FibroblastToDay2	SignificantImportance_2to500kb_TimePointTransition.Day2toDay3	SignificantImportance_2to500kb_TimePointTransition.Day3toWeek1	SignificantImportance_2to500kb_TimePointTransition.Week1toWeek2	SignificantImportance_2to500kb_TimePointTransition.Week2toWeek3	PositiveNetScore_PredictedTFInteractions_LessThan2kb_TimePointTransition.FibroblastToDay2	NegativeNetScore_PredictedTFInteractions_LessThan2kb_TimePointTransition.FibroblastToDay2	PositiveNetScore_PredictedTFInteractions_2to500kb_TimePointTransition.FibroblastToDay2	NegativeNetScore_PredictedTFInteractions_2to500kb_TimePointTransition.FibroblastToDay2	2to500kb_TotalPredictedTFInteractions_TimePointTransition.FibtoDay2
Tcfcp2l1(CP2)	1	0	0	0	0	1	0	0	0	0	0	0	1	9	10
Sox4(HMG)	0	0	0	0	0	1	0	1	0	0	0	0	2	6	8
HIF1a(bHLH)	1	0	0	0	0	1	1	0	0	0	2	2	0	7	7
Tcf4(HMG)	1	0	0	0	0	1	1	1	0	1	8	2	0	6	6
FOXM1(Forkhead)	0	1	0	0	0	1	0	0	1	0	0	0	1	5	6
ETV1(ETS)	0	1	0	0	0	1	1	1	1	0	0	0	0	6	6
ELF1(ETS)	1	1	0	0	0	1	1	1	1	0	0	0	0	6	6
Smad4(MAD)	1	0	0	0	0	1	1	1	0	0	1	2	0	5	5
E2F1(E2F)	0	0	0	0	0	1	0	0	1	0	0	0	1	4	5
Sox6(HMG)	0	0	0	0	0	1	0	0	1	0	0	0	0	4	4
PRDM1(Zf)	1	0	0	0	0	1	0	1	0	0	4	0	2	2	4
FOXP1(Forkhead)	1	0	0	0	0	1	0	1	0	0	0	1	0	4	4
Foxo1(Forkhead)	1	0	0	0	0	1	0	0	0	1	0	1	0	4	4
Sp1(Zf)	0	0	0	1	0	1	0	0	0	0	0	0	1	2	3
Sox15(HMG)	1	1	0	0	0	1	0	1	0	0	4	1	0	3	3
Smad3(MAD)	0	0	0	0	0	1	1	1	0	0	0	0	1	2	3
Foxa2(Forkhead)	0	1	0	0	0	1	0	0	1	0	0	0	1	2	3
Zfp809(Zf)	1	0	0	0	0	1	1	1	0	0	8	0	0	2	2
Tgif1(Homeobox)	1	1	0	0	0	1	1	1	1	1	1	5	0	2	2
STAT1(Stat)	1	0	0	1	0	1	0	0	0	0	1	1	0	2	2
Smad2(MAD)	1	0	0	0	0	1	1	1	0	0	0	1	0	2	2
Maz(Zf)	0	0	0	0	0	1	0	0	1	1	0	0	0	2	2
GABPA(ETS)	1	1	0	0	0	1	1	1	1	0	2	1	0	2	2
Egr2(Zf)	1	0	0	0	0	1	1	1	0	0	1	1	0	2	2
EBF1(EBF)	1	0	0	1	0	1	1	0	0	1	3	3	1	1	2
CTCF(Zf)	0	0	1	1	0	1	1	1	0	0	0	0	0	2	2
ZFX(Zf)	0	0	0	0	0	1	0	1	1	0	0	0	0	1	1
Tbx5(Tbox)	1	0	1	0	0	1	0	0	1	0	5	6	0	1	1
Six1(Homeobox)	1	0	0	0	0	1	1	0	0	0	0	0	1	0	1
Rfx5(HTH)	1	0	0	0	0	1	1	1	0	0	6	0	0	1	1
Mef2c(MADS)	1	0	0	0	0	1	0	0	1	0	4	0	1	0	1
MafK(bZIP)	1	0	0	0	0	1	1	1	0	0	4	0	0	1	1
Klf9(Zf)	0	0	0	0	0	1	0	0	0	0	0	0	0	1	1
Egr1(Zf)	0	0	0	0	0	1	1	0	0	0	0	0	1	0	1
E2F6(E2F)	0	0	0	0	0	1	0	0	1	0	0	0	0	1	1
Atf1(bZIP)	0	0	0	0	0	1	0	0	0	0	0	0	0	1	1
Ascl1(bHLH)	0	0	0	1	0	1	0	1	0	0	0	0	0	1	1
ZBTB33(Zf)	1	0	0	0	0	1	0	1	0	0	3	0	0	0	0
YY1(Zf)	1	0	0	0	0	1	0	1	0	0	2	0	0	0	0
Usf2(bHLH)	1	0	0	0	0	0	1	1	0	0	1	0	0	0	0
USF1(bHLH)	1	0	0	0	0	0	0	0	0	0	0	0	0	0	0
THRa(NR)	1	0	0	0	0	1	1	1	0	0	1	1	0	0	0
TEAD2(TEA)	0	1	0	0	0	0	0	0	0	0	0	0	0	0	0
Tcf12(bHLH)	1	1	0	0	0	0	0	0	0	0	0	3	0	0	0
Tbx20(Tbox)	1	0	0	0	0	1	1	0	0	0	0	0	0	0	0
STAT6(Stat)	0	1	0	0	0	0	1	0	0	0	0	0	0	0	0
Rfx2(HTH)	1	0	1	1	0	0	0	0	0	0	0	0	0	0	0
Rfx1(HTH)	1	0	1	1	0	1	1	0	0	0	1	1	0	0	0
Pknox1(Homeobox)	1	0	0	0	0	0	1	0	0	1	0	0	0	0	0
NRF1(NRF)	1	0	0	0	0	0	0	0	1	0	0	0	0	0	0
NPAS2(bHLH)	0	0	1	0	0	0	0	0	0	0	0	0	0	0	0
NF1(CTF)	1	0	0	0	0	0	0	0	0	0	0	1	0	0	0
MITF(bHLH)	1	0	0	0	0	0	1	0	0	1	1	2	0	0	0
Meis1(Homeobox)	0	0	0	0	0	0	0	1	0	1	0	0	0	0	0
Mef2d(MADS)	1	1	0	0	0	1	1	0	0	0	3	0	0	0	0
Mef2a(MADS)	1	0	0	0	0	1	0	0	1	0	7	0	0	0	0
Max(bHLH)	1	1	1	0	0	0	0	0	0	1	1	1	0	0	0
KLF5(Zf)	1	1	0	0	0	0	0	0	0	0	0	0	0	0	0
Klf4(Zf)	0	0	0	0	0	1	0	0	0	0	0	0	0	0	0
KLF10(Zf)	0	0	0	1	0	0	0	0	0	0	0	0	0	0	0
JunD(bZIP)	1	0	0	0	0	0	0	1	1	0	0	0	0	0	0
Fosl2(bZIP)	1	0	0	0	0	0	0	1	1	1	1	1	0	0	0
Fli1(ETS)	0	0	0	0	0	0	0	0	1	0	0	0	0	0	0
Elk4(ETS)	0	1	0	0	0	0	0	1	0	0	0	0	0	0	0
Elk1(ETS)	0	1	0	0	0	0	0	1	0	0	0	0	0	0	0
E2F4(E2F)	0	0	0	0	0	1	0	0	1	0	0	0	0	0	0
CLOCK(bHLH)	1	0	0	0	0	0	0	0	0	0	1	1	0	0	0
bHLHE40(bHLH)	1	0	1	0	0	0	0	0	0	0	0	0	0	0	0
Bcl6(Zf)	0	0	1	0	0	0	0	1	0	0	0	0	0	0	0
BATF(bZIP)	1	0	0	0	0	0	0	0	0	0	1	3	0	0	0
Bach2(bZIP)	1	0	0	0	0	1	1	1	0	0	3	2	0	0	0
Bach1(bZIP)	1	0	0	0	0	1	0	0	0	0	0	0	0	0	0
Atf7(bZIP)	0	0	0	1	0	0	0	1	0	0	0	0	0	0	0
Atf4(bZIP)	1	0	0	0	0	0	0	0	0	0	0	4	0	0	0
Atf3(bZIP)	1	0	0	0	0	0	0	0	0	0	2	1	0	0	0
Atf2(bZIP)	0	0	0	1	0	0	0	1	0	0	0	0	0	0	0
